# A Generalised Epigenetic Clock Reveals Therapeutic Vulnerabilities Linked to Ageing in Cancer Cells

**DOI:** 10.64898/2026.06.22.733689

**Authors:** Irene Fernández-Rebollo, Alessandro Digilio, Athanasios Oikonomou, Lucia Trastulla, Manel Esteller, Francesco Iorio

**Affiliations:** Computational Biology Research Centre, Human Technopole, Milan, Italy; Università degli Studi di Milano (UNIMI), Milan, Italy; Cancer Epigenetics Group, Sant Pau Research Institute (IRSP), Badalona, Barcelona, Catalonia, Spain; Centro de Investigacion Biomedica en Red Cancer (CIBERONC), Madrid, Spain; Institucio Catalana de Recerca i Estudis Avançats (ICREA), Barcelona, Catalonia, Spain; Physiological Sciences Department, School of Medicine and Health Sciences, University of Barcelona (UB), Barcelona, Catalonia, Spain

**Author notes:** Equally contributing authors (Irene Fernández-Rebollo, Alessandro Digilio).

## Abstract

Epigenetic clocks estimate biological age from DNA methylation patterns but perform poorly in cancer due to extensive epigenetic reprogramming, limiting the study of ageing in tumour biology. Here, we develop GepiClock, an epigenetic clock trained on DNA methylation data from 32 cancer types in The Cancer Genome Atlas. Based on 4,862 CpG sites, GepiClock accurately predicts age across both tumour and normal samples, indicating that core ageing-associated methylation programmes remain detectable despite malignant transformation. Applying GepiClock to molecularly profiled cancer cell lines with matched drug response and CRISPR screening data revealed age-associated vulnerabilities. Younger-predicted cell lines were more sensitive to mTOR, MEK1/2 and HSP90 inhibitors, whereas older lines showed increased sensitivity to AKT and PI3Kα inhibitors. Additional cancer-type-specific patterns and age-associated genetic dependencies were identified. These findings establish a framework to quantify biological age in cancer and link ageing-associated states to therapeutic vulnerabilities.
