## Supplementary Table 1 for "A Generalised Epigenetic Clock Reveals Therapeutic Vulnerabilities Linked to Ageing in Cancer Cells"

### Sheet: TCGA studies inlcuded
Project ID	Project name	Number of samples	Min Age	Max Age	Median Age
TCGA-ACC	Adrenocortical Carcinoma	80	14	77	48.5
TCGA-BLCA	Bladder Urothelial Carcinoma	438	34	90	69
TCGA-BRCA	Breast Invasive Carcinoma	887	26	90	58
TCGA-CESC	Cervical Squamous Cell Carcinoma and Endocervical Adenocarcinoma	310	20	88	46.5
TCGA-CHOL	Cholangiocarcinoma	44	29	82	68
TCGA-COAD	Colon Adenocarcinoma	348	31	90	68
TCGA-DLBC	Lymphoid Neoplasm Diffuse Large B-cell Lymphoma	48	23	82	57.5
TCGA-ESCA	Esophageal Carcinoma	201	27	90	62
TCGA-GBM	Glioblastoma Multiforme	139	21	85	60
TCGA-HNSC	Head and Neck Squamous Cell Carcinoma	577	19	90	61
TCGA-KICH	Kidney Chromophobe	66	17	86	50
TCGA-KIRC	Kidney Renal Clear Cell Carcinoma	483	26	90	62
TCGA-KIRP	Kidney Renal Papillary Cell Carcinoma	317	28	88	62
TCGA-LAML	Acute Myeloid Leukemia	194	18	88	58
TCGA-LGG	Brain Lower Grade Glioma	515	14	87	41
TCGA-LIHC	Liver Hepatocellular Carcinoma	412	16	90	62
TCGA-LUAD	Lung Adenocarcinoma	486	33	88	65
TCGA-LUSC	Lung Squamous Cell Carcinoma	398	40	90	69
TCGA-MESO	Mesothelioma	87	28	81	64
TCGA-OV	Ovarian Serous Cystadenocarcinoma	10	48	78	60.5
TCGA-PAAD	Pancreatic Adenocarcinoma	192	35	88	65
TCGA-PCPG	Pheochromocytoma and Paraganglioma	182	19	83	46
TCGA-PRAD	Prostate Adenocarcinoma	552	41	78	61
TCGA-READ	Rectum Adenocarcinoma	104	31	90	64.5
TCGA-SARC	Sarcoma	261	20	90	61
TCGA-SKCM	Skin Cutaneous Melanoma	104	24	90	65
TCGA-STAD	Stomach Adenocarcinoma	383	30	90	66
TCGA-THCA	Thyroid Carcinoma	563	15	89	46
TCGA-THYM	Thymoma	125	17	84	60
TCGA-UCEC	Uterine Corpus Endometrial Carcinoma	462	31	90	64
TCGA-UCS	Uterine Carcinosarcoma	57	51	90	68
TCGA-UVM	Uveal Melanoma	80	22	86	61.5

### Sheet: Preprocessing filtering
	TCGA-ACC	TCGA-BLCA	TCGA-BRCA	TCGA-CESC	TCGA-CHOL	TCGA-COAD	TCGA-DLBC	TCGA-ESCA	TCGA-GBM	TCGA-HNSC	TCGA-KICH	TCGA-KIRC	TCGA-KIRP	TCGA-LAML	TCGA-LGG	TCGA-LIHC	TCGA-LUAD	TCGA-LUSC	TCGA-MESO	TCGA-OV	TCGA-PAAD	TCGA-PCPG	TCGA-PRAD	TCGA-READ	TCGA-SARC	TCGA-SKCM	TCGA-STAD	TCGA-THCA	TCGA-THYM	TCGA-UCEC	TCGA-UCS	TCGA-UVM	Cell Lines
Initial number of samples	80	440	895	312	45	352	48	202	155	580	66	485	321	194	534	430	507	412	87	10	195	187	553	106	269	475	397	571	126	485	57	80	1028
Samples with >10% failed probes	0	1	2	0	1	0	0	0	0	0	0	1	0	0	0	15	0	5	0	0	2	0	0	0	4	3	9	0	0	7	0	0	0
Final number of samples	80	439	893	312	44	352	48	202	155	580	66	484	321	194	534	415	507	407	87	10	193	187	553	106	265	472	388	571	126	478	57	80	1028
Initial number of probes	485577	485577	485577	485577	485577	485577	485577	485577	485577	485577	485577	485577	485577	485577	485577	485577	485577	485577	485577	485577	485577	485577	485577	485577	485577	485577	485577	485577	485577	485577	485577	485577	485512
Probes with >20% NA	64312	64220	64211	64354	65537	64214	64486	64256	64236	64217	64404	64224	64165	64228	64156	64213	64216	64224	64568	67560	64260	64338	64231	64263	64248	64234	64231	64229	64291	64394	64637	64460	0
Probes filtered	14304	14316	14318	14184	14205	14318	14293	14315	14316	14318	14305	14318	14381	14318	14379	14317	14316	14316	14266	13749	14316	14311	14314	14315	14317	14315	14317	14318	14311	14137	14056	14286	39946
Final number of probes	406961	407041	407048	407039	405835	407045	406798	407006	407025	407042	406868	407035	407031	407031	407042	407047	407045	407037	406743	404268	407001	406928	407032	406999	407012	407028	407029	407030	406975	407046	406884	406831	445566
Number of NA imputed	619947	4284318	8954060	2965543	408246	1967950	474365	1911378	1345693	3149604	463949	3415036	1683477	522242	3237730	4648352	2749091	2797776	1048822	148203	1858696	1016719	3826658	673445	3585286	2702461	4816929	1946131	1128096	2943022	373299	457979	226944
